# Beyond single-trait GxE: higher-order environmental interactions and clonal diversity govern trait relationships in yeast

**DOI:** 10.1101/2025.08.21.671491

**Authors:** Andrea Pozzi, Destdina Korkmaz, Jochen B. W. Wolf

## Abstract

Predicting organismal responses to complex ecological change requires understanding how multiple environmental stressors (E) and genetic background (G) interact on phenotypic variation (P). Here, we investigate how temperature (E_T_) and salinity (E_S_) shape growth (P_G_) and flocculation (P_F_) in multiple strains of the fission yeast, *Schizosaccharomyces pombe*. We find that environmental interactions are critical, with the effect of temperature on flocculation being inverted by changes in salinity (P∼E×E). Multi-stress reaction norms are genotype-dependent (P∼G×E×E), revealing that evolution can adopt diverse strategies to deal with E×E interactions. We further show that the covariation between traits (P×P) is itself a plastic and evolvable feature. The relationship between growth and flocculation changed from negative to positive or completely uncoupled, depending on the specific G×E×E context. This context-dependent covariation suggests that clonal variability and stochastic processes modulate phenotypic outcomes beyond deterministic genotypic effects. Our findings demonstrate that higher-order interactions govern not only individual traits but also their interrelationships, highlighting the necessity of integrating G×E×E effects and phenotypic covariation into models of adaptation.
