## Supplementary material for "Beyond single-trait GxE: higher-order environmental interactions and clonal diversity govern trait relationships in yeast": All Supplemental Information: TabS2.xlsx

### Sheet: Low Diversity Strains
	ART ANOVA				Pooled strains stats
PG ~ ET × ES	Df	Df. Res	F value	p-value
Salinity	1	1320	1210.23	< 2e-16***
Temperature	3	1320	50.8476	< 2e-16***
Salinity:Temperature	3	1320	9.3664	3.9723e-06***
	ART ANOVA
PF ~ ET × ES	Df	Df. Res	F value	p-value
Salinity	1	1320	197.753	< 2e-16***
Temperature	3	1320	6.1375	0.00038286 ***
Salinity:Temperature	3	1320	61.118	< 2e-16***
												Individual strains stats
JB900_1	ART ANOVA					JB900_1	ART ANOVA
PF ~ ET × ES	Df	Df. Res	F value	p-value		PG ~ ET × ES	Df	Df. Res	F value	p-value
Salinity	1	312	17.609	3.54e-05***		Salinity	1	312	56.351	6.40e-13***
Temperature	3	312	33.955	< 2e-16***		Temperature	3	312	48.954	< 2e-16***
Salinity:Temperature	3	312	200.574	< 2e-16***		Salinity:Temperature	3	312	29.799	< 2e-16***
JB900_2	ART ANOVA					JB900_2	ART ANOVA
PF ~ ET × ES	Df	Df. Res	F value	p-value		PG ~ ET × ES	Df	Df. Res	F value	p-value
Salinity	1	312	19.355	1.49e-05***		Salinity	1	312	43.372	1.92e-10***
Temperature	3	312	5.134	0.001769**		Temperature	3	312	156.443	< 2e-16***
Salinity:Temperature	3	312	113.114	< 2e-16***		Salinity:Temperature	3	312	15.626	1.71e-09***
JB900_3	ART ANOVA					JB900_3	ART ANOVA
PF ~ ET × ES	Df	Df. Res	F value	p-value		PG ~ ET × ES	Df	Df. Res	F value	p-value
Salinity	1	312	3.535	0.061015		Salinity	1	312	55.802	8.11e-13***
Temperature	3	312	30.017	< 2e-16***		Temperature	3	312	93.585	< 2e-16***
Salinity:Temperature	3	312	192.973	< 2e-16***		Salinity:Temperature	3	312	6.44	0.000304***
JB900_4	ART ANOVA					JB900_4	ART ANOVA
PF ~ ET × ES	Df	Df. Res	F value	p-value		PG ~ ET × ES	Df	Df. Res	F value	p-value
Salinity	1	312	0.628	0.42882		Salinity	1	312	70.206	1.85e-15***
Temperature	3	312	1.943	0.12257		Temperature	3	312	114.545	< 2e-16***
Salinity:Temperature	3	312	119.035	< 2e-16***		Salinity:Temperature	3	312	13.24	3.70e-08***
JB900_5	ART ANOVA					JB900_5	ART ANOVA
PF ~ ET × ES	Df	Df. Res	F value	p-value		PG ~ ET × ES	Df	Df. Res	F value	p-value
Salinity	1	312	54.767	1.27e-12***		Salinity	1	312	94.047	< 2e-16***
Temperature	3	312	24.355	3.46e-14***		Temperature	3	312	52.868	< 2e-16***
Salinity:Temperature	3	312	95.972	< 2e-16***		Salinity:Temperature	3	312	21.4	1.25e-12***
JB900_6	ART ANOVA					JB900_6	ART ANOVA
PF ~ ET × ES	Df	Df. Res	F value	p-value		PG ~ ET × ES	Df	Df. Res	F value	p-value
Salinity	1	328	37.91	2.16e-09***		Salinity	1	328	198.864	< 2e-16***
Temperature	3	328	78.337	< 2e-16***		Temperature	3	328	156.415	< 2e-16***
Salinity:Temperature	3	328	31.936	< 2e-16***		Salinity:Temperature	3	328	9.535	4.70e-06***

### Sheet: High Diversity Strains
	ANOVA						Pooled strains
PG ~ ET × ES × G	Df	Sum Sq	Mean Sq	F value	p-value
Salinity	1	59.62	59.62	2910.58	< 2e-16***
Temperature	1	1.05	1.05	51.11	1.44e-14***
Strains	3	14.89	4.96	242.35	< 2e-16***
Salinity:Temperature	1	0.39	0.39	18.99	1.41e-05
Salinity:Strains	3	27.16	9.05	442.03	< 2e-16***
Temperature:Strains	3	1.34	0.45	21.85	8.22e-14***
Salinity:Temperature:Strains	3	4.16	1.39	67.63	< 2e-16***
Residuals	1312	26.88	0.02
	ANOVA
PF ~ ET × ES × G	Df	Sum Sq	Mean Sq	F value	p-value
Salinity	1	24877	24877	481.573	< 2e-16***
Temperature	1	21	21	0.401	0.526559
Strains	3	43832	14611	282.84	< 2e-16***
Salinity:Temperature	1	15453	15453	299.155	< 2e-16***
Salinity:Strains	3	12033	4011	77.645	< 2e-16***
Temperature:Strains	3	1029	343	6.642	0.000188***
Salinity:Temperature:Strains	3	7913	2638	51.059	< 2e-16***
Residuals	1312	67774	52
	MANOVA
PG,PF ~ ET × ES × G	Df	Approx. F	Num Df	Den Df	p-value	Pillai's Trace
Salinity	1	3468.2	2	1623	< 2e-16***	0.81
Temperature	3	179.9	6	3248	< 2e-16***	0.499
Strains	4	377.2	8	3248	< 2e-16***	0.963
Salinity:Temperature	3	71.7	6	3248	< 2e-16***	0.234
Salinity:Strains	4	253.5	8	3248	< 2e-16***	0.769
Temperature:Strains	12	43.1	24	3248	< 2e-16***	0.483
Salinity:Temperature:Strains	12	29.4	24	3248	< 2e-16***	0.357
												Individual strains
JB900	ART ANOVA					JB900	ART ANOVA
PF ~ ET × ES	Df	Df. Res	F value	p-value		PG ~ ET × ES	Df	Df. Res	F value	p-value
Salinity	1	312	1210.23	< 2e-16***		Salinity	1	312	56.351	6.40e-13***
Temperature	3	312	50.8476	< 2e-16***		Temperature	3	312	48.954	< 2e-16***
Salinity:Temperature	3	312	9.3664	< 2e-16***		Salinity:Temperature	3	312	29.799	< 2e-16***
JB22	ART ANOVA					JB22	ART ANOVA
PF ~ ET × ES	Df	Df. Res	F value	p-value		PG ~ ET × ES	Df	Df. Res	F value	p-value
Salinity	1	328	320.656	< 2e-16***		Salinity	1	328	448.772	< 2e-16***
Temperature	3	328	89.458	< 2e-16***		Temperature	3	328	171.316	< 2e-16***
Salinity:Temperature	3	328	138.44	< 2e-16***		Salinity:Temperature	3	328	10.582	1.17e-06***
JB760	ART ANOVA					JB760	ART ANOVA
PF ~ ET × ES	Df	Df. Res	F value	p-value		PG ~ ET × ES	Df	Df. Res	F value	p-value
Salinity	1	328	268.365	< 2e-16***		Salinity	1	328	986.886	< 2e-16***
Temperature	3	328	6.193	< 2e-16***		Temperature	3	328	14.216	9.88e-09***
Salinity:Temperature	3	328	20.401	< 2e-16***		Salinity:Temperature	3	328	133.716	< 2e-16***
JB837	ART ANOVA					JB837	ART ANOVA
PF ~ ET × ES	Df	Df. Res	F value	p-value		PG ~ ET × ES	Df	Df. Res	F value	p-value
Salinity	1	328	367.212	< 2e-16***		Salinity	1	328	985.824	< 2e-16***
Temperature	3	328	0.219	< 2e-16***		Temperature	3	328	13.846	1.60e-08***
Salinity:Temperature	3	328	6.03368	0.00052 ***		Salinity:Temperature	3	328	5.594	0.000943***
