## Supplementary material for "Beyond single-trait GxE: higher-order environmental interactions and clonal diversity govern trait relationships in yeast": All Supplemental Information: TabS3.xlsx

### Sheet: Sheet1
	Nuclear DNA	JB837	JB22	JB760	JB900_1	JB900_2	JB900_3	JB900_4	JB900_5	JB900_6
	JB837	0	0.417884	0.420921	0.245134	0.244789	0.244898	0.244085	0.244606	0.245619
	JB22	0.417884	0	0.0297898	0.385112	0.384559	0.383936	0.385358	0.383001	0.385494
	JB760	0.420921	0.0297898	0	0.386469	0.385882	0.385276	0.386728	0.384298	0.386818
	JB900_1	0.245134	0.385112	0.386469	0	0.00689618	0.00790577	0.0076134	0.00838117	0.00720923
	JB900_2	0.244789	0.384559	0.385882	0.00689618	0	0.00825984	0.00778856	0.0087686	0.00713097
	JB900_3	0.244898	0.383936	0.385276	0.00790577	0.00825984	0	0.00836552	0.0089992	0.0083675
	JB900_4	0.244085	0.385358	0.386728	0.0076134	0.00778856	0.00836552	0	0.00906107	0.00795327
	JB900_5	0.244606	0.383001	0.384298	0.00838117	0.0087686	0.0089992	0.00906107	0	0.0100294
	JB900_6	0.245619	0.385494	0.386818	0.00720923	0.00713097	0.0083675	0.00795327	0.0100294	0
	Longest Chr (1)	JB837	JB22	JB760	JB900_1	JB900_2	JB900_3	JB900_4	JB900_5	JB900_6
	JB837	0	0.405505	0.408521	0.265756	0.265758	0.266008	0.264788	0.265308	0.266479
	JB22	0.405505	0	0.0286458	0.362545	0.362092	0.36155	0.363514	0.361345	0.362847
	JB760	0.408521	0.0286458	0	0.363596	0.363115	0.362505	0.364523	0.362322	0.363876
	JB900_1	0.265756	0.362545	0.363596	0	0.00496654	0.00544116	0.00576528	0.00627578	0.00545354
	JB900_2	0.265758	0.362092	0.363115	0.00496654	0	0.00568737	0.00545843	0.00608116	0.00550417
	JB900_3	0.266008	0.36155	0.362505	0.00544116	0.00568737	0	0.00635562	0.00658828	0.00571838
	JB900_4	0.264788	0.363514	0.364523	0.00576528	0.00545843	0.00635562	0	0.00715928	0.00602576
	JB900_5	0.265308	0.361345	0.362322	0.00627578	0.00608116	0.00658828	0.00715928	0	0.00704225
	JB900_6	0.266479	0.362847	0.363876	0.00545354	0.00550417	0.00571838	0.00602576	0.00704225	0
	Mitochondrial DNA	JB837	JB22	JB760	JB900_1	JB900_2	JB900_3	JB900_4	JB900_5	JB900_6
	JB837	0	0.314103	0.325879	0.401384	0.394366	0.402062	0.409091	0.393617	0.353333
	JB22	0.314103	0	0.0192308	0.621528	0.618375	0.617241	0.624561	0.615658	0.561873
	JB760	0.325879	0.0192308	0	0.619377	0.619718	0.618557	0.625874	0.617021	0.563333
	JB900_1	0.401384	0.621528	0.619377	0	0	0	0.00701754	0	0.0141844
	JB900_2	0.394366	0.618375	0.619718	0	0	0.0035461	0.00714286	0	0.0246479
	JB900_3	0.402062	0.617241	0.618557	0	0.0035461	0	0.00699301	0.00355872	0.0176678
	JB900_4	0.409091	0.624561	0.625874	0.00701754	0.00714286	0.00699301	0	0.00716846	0.025
	JB900_5	0.393617	0.615658	0.617021	0	0	0.00355872	0.00716846	0	0.0177305
	JB900_6	0.353333	0.561873	0.563333	0.0141844	0.0246479	0.0176678	0.025	0.0177305	0
